# Insight into the genetic network governing long-stalked glandular trichome development in *Nicotiana tabacum*

**DOI:** 10.1101/2025.04.25.650498

**Authors:** Alice Berhin, Aldana Ramirez, Manon Peeters, Maxime Vannieuwenhuyze, Sylvain Legay, Belkacem El Amraoui, Charles Hachez

**Affiliations:** Louvain Institute of Biomolecular Science and Technology, UCLouvain, Louvain-la-Neuve, Belgium; Environmental Research and Innovation, Luxembourg Institute of Science and Technology, Esch-sur-Alzette, Luxembourg

**Keywords:** Nicotiana tabacum, long-stalked glandular trichome, transcriptome, developmental biology, MYB transcription factor, C2H2 zinc finger protein

## Abstract

Glandular trichomes play a pivotal role in plant defense against various biotic and abiotic stresses. To unravel the genetic network driving glandular trichome development in *Nicotiana tabacum*, we employed a transcriptional switch-based approach using heterologous expression of AmMIXTA, a MYB transcription factor from Antirrhinum majus. Through comprehensive RNA-seq analysis of transgenic tobacco seedlings where long-stalked glandular trichome development was induced in aerial parts, we identified a suite of differentially expressed genes, including several transcription factors, shedding light on the early transcriptional cascade governing this developmental process. Moreover, through confocal live cell imaging of transcriptional reporter lines, interaction studies and DAP-seq assays, we confirmed the involvement of *NtZFP8*, a gene identified in our study, in long-stalked glandular trichome development. Our findings support a model in which *NtZFP8* regulates a gene network essential for this developmental process. This study underscores the effectiveness of our approach in decoding the regulatory landscape of glandular trichome development in *N. tabacum* and provides a valuable framework for future functional investigations.

**Key Message:** Glandular trichomes are essential for plant defense. Using a transcriptional switch-based approach in *Nicotiana tabacum*, we identified key regulators, including NtZFP8, which controls long-stalked trichome development. Our study establishes a foundation for future functional analyses of candidate genes uncovered through this approach.
