## Supplementary material for "Insight into the genetic network governing long-stalked glandular trichome development in *Nicotiana tabacum*": Table S1

### Sheet: SI Table 4 
Library name	Raw reads	Reads after trimming and filtering		Filtered reads mapped to the reference
MS-T4-R1	41353976	33985058	0.821809	30726674	0.904123	27432776	3293898
MS-T4-R2	43203648	36434918	0.84333	32918094	0.903477	29201135	3716959
MS-T4-R3	38973736	27067870	0.694516	24410449	0.901824	21518328	2892121
BE-T4-R1	45763492	32875886	0.718387	29717897	0.903942	26335762	3382135
BE-T4-R2	43545024	39552330	0.908309	36500914	0.922851	33915734	2585180
BE-T4-R3	40170082	35617312	0.886663	33571575	0.942563	31239372	2332203
MS-T48-R1	71011290	65821014	0.926909	55536837	0.843755	52428768	3108069
MS-T48-R2	61331114	51353530	0.837316	46255929	0.900735	40183636	6072293
MS-T48-R3	42562440	30318150	0.712322	27299326	0.900428	23879954	3419372
BE-T48-R1	51498178	47953094	0.931161	45975474	0.958759	43112470	2863004
BE-T48-R2	59613900	43325138	0.726762	41909196	0.967318	39915782	1993414
BE-T48-R3	43057896	36434450	0.846173	33657153	0.923773	30544702	3112451
