## Supplementary material for "Insight into the genetic network governing long-stalked glandular trichome development in *Nicotiana tabacum*": Table S3

### Sheet: Table S3A 4h
							Total genes	166
Analysis Type:	PANTHER Overrepresentation Test (Released 20220202)						Unmapped	22
Annotation Version and Release Date:	GO Ontology database DOI: 10.5281/zenodo.5725227 Released 2021-11-16						Unclassified	0
Analyzed List:	CPMNorm4h15.csv (Nicotiana tabacum)
Reference List:	CPMNormbackground.csv (Nicotiana tabacum)
Test Type:	FISHER
Correction:	NONE
GO biological process complete	CPMNormbackground.csv - REFLIST (37825)	CPMNorm4h15.csv (144)	CPMNorm4h15.csv (expected)	CPMNorm4h15.csv (over/under)	CPMNorm4h15.csv (fold Enrichment)	CPMNorm4h15.csv (raw P-value)
aspartate metabolic process (GO:0006531)	2	2	0.01	+	100	8.53e-05	GO:0006531)
nicotinamide nucleotide biosynthetic process from aspartate (GO:0019355)	2	2	0.01	+	100	8.53e-05	GO:0019355)
'de novo' NAD biosynthetic process from aspartate (GO:0034628)	2	2	0.01	+	100	8.53e-05	GO:0034628)
'de novo' NAD biosynthetic process (GO:0034627)	2	2	0.01	+	100	8.53e-05	GO:0034627)
quinolinate biosynthetic process (GO:0019805)	2	2	0.01	+	100	8.53e-05	GO:0019805)
quinolinate metabolic process (GO:0046874)	6	3	0.02	+	100	4.41e-06	GO:0046874)
negative regulation of response to external stimulus (GO:0032102)	2	1	0.01	+	100	0.0113	GO:0032102)
negative regulation of systemic acquired resistance (GO:0010113)	2	1	0.01	+	100	0.0113	GO:0010113)
positive regulation of organ growth (GO:0046622)	2	1	0.01	+	100	0.0113	GO:0046622)
negative regulation of defense response (GO:0031348)	2	1	0.01	+	100	0.0113	GO:0031348)
positive regulation of developmental growth (GO:0048639)	2	1	0.01	+	100	0.0113	GO:0048639)
post-translational protein acetylation (GO:0034421)	2	1	0.01	+	100	0.0113	GO:0034421)
negative regulation of response to biotic stimulus (GO:0002832)	2	1	0.01	+	100	0.0113	GO:0002832)
L-cystine transport (GO:0015811)	4	1	0.02	+	65.67	0.0188	GO:0015811)
quinolinate catabolic process (GO:0034213)	4	1	0.02	+	65.67	0.0188	GO:0034213)
alternative respiration (GO:0010230)	4	1	0.02	+	65.67	0.0188	GO:0010230)
regulation of systemic acquired resistance (GO:0010112)	4	1	0.02	+	65.67	0.0188	GO:0010112)
regulation of photomorphogenesis (GO:0010099)	8	2	0.03	+	65.67	0.00063	GO:0010099)
sulfur amino acid transport (GO:0000101)	4	1	0.02	+	65.67	0.0188	GO:0000101)
gibberellic acid mediated signaling pathway (GO:0009740)	10	2	0.04	+	52.53	0.00092	GO:0009740)
regulation of response to red or far red light (GO:2000030)	10	2	0.04	+	52.53	0.00092	GO:2000030)
cellular response to gibberellin stimulus (GO:0071370)	10	2	0.04	+	52.53	0.00092	GO:0071370)
gibberellin mediated signaling pathway (GO:0010476)	10	2	0.04	+	52.53	0.00092	GO:0010476)
brassinosteroid homeostasis (GO:0010268)	17	3	0.06	+	46.35	5.81e-05	GO:0010268)
pyridine-containing compound catabolic process (GO:0072526)	6	1	0.02	+	43.78	0.0262	GO:0072526)
tetrahydrobiopterin metabolic process (GO:0046146)	6	1	0.02	+	43.78	0.0262	GO:0046146)
sequestering of actin monomers (GO:0042989)	6	1	0.02	+	43.78	0.0262	GO:0042989)
tetrahydrobiopterin biosynthetic process (GO:0006729)	6	1	0.02	+	43.78	0.0262	GO:0006729)
positive regulation of multicellular organismal process (GO:0051240)	7	1	0.03	+	37.52	0.0299	GO:0051240)
threonyl-tRNA aminoacylation (GO:0006435)	7	1	0.03	+	37.52	0.0299	GO:0006435)
positive regulation of developmental process (GO:0051094)	7	1	0.03	+	37.52	0.0299	GO:0051094)
modified amino acid transport (GO:0072337)	7	1	0.03	+	37.52	0.0299	GO:0072337)
trichome morphogenesis (GO:0010090)	7	1	0.03	+	37.52	0.0299	GO:0010090)
trichome differentiation (GO:0010026)	7	1	0.03	+	37.52	0.0299	GO:0010026)
regulation of gibberellic acid mediated signaling pathway (GO:0009937)	14	2	0.05	+	37.52	0.00166	GO:0009937)
brassinosteroid metabolic process (GO:0016131)	22	3	0.08	+	35.82	0.000116	GO:0016131)
phytosteroid metabolic process (GO:0016128)	22	3	0.08	+	35.82	0.000116	GO:0016128)
NAD biosynthetic process (GO:0009435)	23	3	0.09	+	34.26	0.00013	GO:0009435)
post-translational protein modification (GO:0043687)	9	1	0.03	+	29.19	0.0373	GO:0043687)
phototropism (GO:0009638)	9	1	0.03	+	29.19	0.0373	GO:0009638)
brassinosteroid biosynthetic process (GO:0016132)	19	2	0.07	+	27.65	0.00286	GO:0016132)
phytosteroid biosynthetic process (GO:0016129)	19	2	0.07	+	27.65	0.00286	GO:0016129)
steroid hormone biosynthetic process (GO:0120178)	19	2	0.07	+	27.65	0.00286	GO:0120178)
neutral amino acid transport (GO:0015804)	10	1	0.04	+	26.27	0.0409	GO:0015804)
response to gibberellin (GO:0009739)	31	3	0.12	+	25.42	0.000293	GO:0009739)
nicotinamide nucleotide biosynthetic process (GO:0019359)	31	3	0.12	+	25.42	0.000293	GO:0019359)
cellular response to salt stress (GO:0071472)	11	1	0.04	+	23.88	0.0446	GO:0071472)
cellular response to osmotic stress (GO:0071470)	11	1	0.04	+	23.88	0.0446	GO:0071470)
regulation of organ growth (GO:0046620)	11	1	0.04	+	23.88	0.0446	GO:0046620)
mRNA transcription (GO:0009299)	11	1	0.04	+	23.88	0.0446	GO:0009299)
pyridine nucleotide biosynthetic process (GO:0019363)	35	3	0.13	+	22.51	0.000409	GO:0019363)
nicotinamide nucleotide metabolic process (GO:0046496)	35	3	0.13	+	22.51	0.000409	GO:0046496)
cell morphogenesis involved in differentiation (GO:0000904)	12	1	0.05	+	21.89	0.0482	GO:0000904)
polyamine biosynthetic process (GO:0006596)	38	3	0.14	+	20.74	0.000512	GO:0006596)
pyridine nucleotide metabolic process (GO:0019362)	39	3	0.15	+	20.21	0.00055	GO:0019362)
pyridine-containing compound biosynthetic process (GO:0072525)	46	3	0.18	+	17.13	0.000866	GO:0072525)
response to blue light (GO:0009637)	33	2	0.13	+	15.92	0.00783	GO:0009637)
pyridine-containing compound metabolic process (GO:0072524)	50	3	0.19	+	15.76	0.00109	GO:0072524)
hormone biosynthetic process (GO:0042446)	51	3	0.19	+	15.45	0.00115	GO:0042446)
polyamine metabolic process (GO:0006595)	51	3	0.19	+	15.45	0.00115	GO:0006595)
lipid homeostasis (GO:0055088)	52	3	0.2	+	15.15	0.00121	GO:0055088)
regulation of multicellular organismal development (GO:2000026)	35	2	0.13	+	15.01	0.00872	GO:2000026)
regulation of post-embryonic development (GO:0048580)	35	2	0.13	+	15.01	0.00872	GO:0048580)
hormone metabolic process (GO:0042445)	77	4	0.29	+	13.65	0.000263	GO:0042445)
regulation of multicellular organismal process (GO:0051239)	60	3	0.23	+	13.13	0.0018	GO:0051239)
cellular biogenic amine biosynthetic process (GO:0042401)	72	3	0.27	+	10.94	0.00295	GO:0042401)
amine biosynthetic process (GO:0009309)	72	3	0.27	+	10.94	0.00295	GO:0009309)
dicarboxylic acid biosynthetic process (GO:0043650)	50	2	0.19	+	10.51	0.0167	GO:0043650)
regulation of hormone levels (GO:0010817)	116	4	0.44	+	9.06	0.00116	GO:0010817)
amine metabolic process (GO:0009308)	152	5	0.58	+	8.64	0.000344	GO:0009308)
xenobiotic export (GO:0046618)	64	2	0.24	+	8.21	0.0262	GO:0046618)
xenobiotic detoxification by transmembrane export across the plasma membrane (GO:1990961)	64	2	0.24	+	8.21	0.0262	GO:1990961)
cellular biogenic amine metabolic process (GO:0006576)	101	3	0.38	+	7.8	0.00736	GO:0006576)
cellular amine metabolic process (GO:0044106)	101	3	0.38	+	7.8	0.00736	GO:0044106)
cellular response to environmental stimulus (GO:0104004)	68	2	0.26	+	7.73	0.0292	GO:0104004)
cellular response to abiotic stimulus (GO:0071214)	68	2	0.26	+	7.73	0.0292	GO:0071214)
export across plasma membrane (GO:0140115)	71	2	0.27	+	7.4	0.0315	GO:0140115)
cellular response to lipid (GO:0071396)	118	3	0.45	+	6.68	0.0111	GO:0071396)
xenobiotic transport (GO:0042908)	81	2	0.31	+	6.49	0.0398	GO:0042908)
steroid metabolic process (GO:0008202)	122	3	0.46	+	6.46	0.0121	GO:0008202)
regulation of response to stimulus (GO:0048583)	251	6	0.96	+	6.28	0.000464	GO:0048583)
response to lipid (GO:0033993)	172	4	0.65	+	6.11	0.00463	GO:0033993)
export from cell (GO:0140352)	173	4	0.66	+	6.07	0.00473	GO:0140352)
exocytosis (GO:0006887)	87	2	0.33	+	6.04	0.0451	GO:0006887)
regulation of developmental process (GO:0050793)	132	3	0.5	+	5.97	0.0149	GO:0050793)
response to auxin (GO:0009733)	275	6	1.05	+	5.73	0.00074	GO:0009733)
steroid biosynthetic process (GO:0006694)	92	2	0.35	+	5.71	0.0498	GO:0006694)
dicarboxylic acid metabolic process (GO:0043648)	154	3	0.59	+	5.12	0.0221	GO:0043648)
response to hormone (GO:0009725)	721	14	2.74	+	5.1	8.92e-07	GO:0009725)
response to endogenous stimulus (GO:0009719)	728	14	2.77	+	5.05	9.97e-07	GO:0009719)
cell differentiation (GO:0030154)	170	3	0.65	+	4.64	0.0284	GO:0030154)
cellular developmental process (GO:0048869)	171	3	0.65	+	4.61	0.0288	GO:0048869)
response to light stimulus (GO:0009416)	228	4	0.87	+	4.61	0.012	GO:0009416)
organic hydroxy compound biosynthetic process (GO:1901617)	176	3	0.67	+	4.48	0.031	GO:1901617)
detoxification (GO:0098754)	294	5	1.12	+	4.47	0.00579	GO:0098754)
response to toxic substance (GO:0009636)	297	5	1.13	+	4.42	0.00604	GO:0009636)
cellular response to oxygen-containing compound (GO:1901701)	183	3	0.7	+	4.31	0.0341	GO:1901701)
response to radiation (GO:0009314)	245	4	0.93	+	4.29	0.0152	GO:0009314)
cellular oxidant detoxification (GO:0098869)	203	3	0.77	+	3.88	0.044	GO:0098869)
response to chemical (GO:0042221)	1428	20	5.44	+	3.68	6.24e-07	GO:0042221)
response to organic substance (GO:0010033)	1012	14	3.85	+	3.63	3.86e-05	GO:0010033)
hormone-mediated signaling pathway (GO:0009755)	522	7	1.99	+	3.52	0.00419	GO:0009755)
cellular response to hormone stimulus (GO:0032870)	522	7	1.99	+	3.52	0.00419	GO:0032870)
cellular response to endogenous stimulus (GO:0071495)	529	7	2.01	+	3.48	0.0045	GO:0071495)
cellular response to chemical stimulus (GO:0070887)	910	11	3.46	+	3.18	0.00081	GO:0070887)
organic hydroxy compound metabolic process (GO:1901615)	343	4	1.31	+	3.06	0.0436	GO:1901615)
response to oxygen-containing compound (GO:1901700)	352	4	1.34	+	2.98	0.0471	GO:1901700)
response to abiotic stimulus (GO:0009628)	454	5	1.73	+	2.89	0.0311	GO:0009628)
cellular response to organic substance (GO:0071310)	636	7	2.42	+	2.89	0.0116	GO:0071310)
developmental process (GO:0032502)	620	6	2.36	+	2.54	0.0326	GO:0032502)
response to stimulus (GO:0050896)	4209	32	16.02	+	2	0.00015	GO:0050896)
regulation of RNA biosynthetic process (GO:2001141)	2517	18	9.58	+	1.88	0.0106	GO:2001141)
regulation of transcription, DNA-templated (GO:0006355)	2517	18	9.58	+	1.88	0.0106	GO:0006355)
regulation of nucleic acid-templated transcription (GO:1903506)	2517	18	9.58	+	1.88	0.0106	GO:1903506)
regulation of nucleobase-containing compound metabolic process (GO:0019219)	2762	19	10.51	+	1.81	0.0146	GO:0019219)
regulation of cellular macromolecule biosynthetic process (GO:2000112)	2797	19	10.65	+	1.78	0.0152	GO:2000112)
regulation of macromolecule biosynthetic process (GO:0010556)	2803	19	10.67	+	1.78	0.0153	GO:0010556)
regulation of cellular biosynthetic process (GO:0031326)	2815	19	10.72	+	1.77	0.0156	GO:0031326)
regulation of biosynthetic process (GO:0009889)	2819	19	10.73	+	1.77	0.0157	GO:0009889)
regulation of RNA metabolic process (GO:0051252)	2675	18	10.18	+	1.77	0.0207	GO:0051252)
regulation of cellular metabolic process (GO:0031323)	3365	22	12.81	+	1.72	0.012	GO:0031323)
regulation of nitrogen compound metabolic process (GO:0051171)	3290	21	12.53	+	1.68	0.0174	GO:0051171)
regulation of primary metabolic process (GO:0080090)	3324	21	12.65	+	1.66	0.0254	GO:0080090)
regulation of cellular process (GO:0050794)	4786	30	18.22	+	1.65	0.00546	GO:0050794)
regulation of biological process (GO:0050789)	5327	33	20.28	+	1.63	0.00387	GO:0050789)
regulation of macromolecule metabolic process (GO:0060255)	3678	22	14	+	1.57	0.0334	GO:0060255)
biological regulation (GO:0065007)	6119	36	23.3	+	1.55	0.00629	GO:0065007)
regulation of metabolic process (GO:0019222)	3747	22	14.26	+	1.54	0.0362	GO:0019222)
primary metabolic process (GO:0044238)	12799	34	48.73	-	0.7	0.0102	GO:0044238)
macromolecule metabolic process (GO:0043170)	9738	25	37.07	-	0.67	0.0216	GO:0043170)
cellular macromolecule metabolic process (GO:0044260)	7538	19	28.7	-	0.66	0.0464	GO:0044260)
cellular component organization or biogenesis (GO:0071840)	3494	6	13.3	-	0.45	0.0304	GO:0071840)
nucleic acid metabolic process (GO:0090304)	3215	5	12.24	-	0.41	0.0245	GO:0090304)
gene expression (GO:0010467)	3060	3	11.65	-	0.26	0.00505	GO:0010467)
cellular component biogenesis (GO:0044085)	1710	1	6.51	-	0.15	0.0236	GO:0044085)
Analysis Type:	PANTHER Overrepresentation Test (Released 20220202)
Annotation Version and Release Date:	GO Ontology database DOI: 10.5281/zenodo.5725227 Released 2021-11-16
Analyzed List:	CPMNorm4h15.csv (Nicotiana tabacum)
Reference List:	CPMNormbackground.csv (Nicotiana tabacum)
Test Type:	FISHER
Correction:	NONE
GO molecular function complete	CPMNormbackground.csv - REFLIST (37825)	CPMNorm4h15.csv (144)	CPMNorm4h15.csv (expected)	CPMNorm4h15.csv (over/under)	CPMNorm4h15.csv (fold Enrichment)	CPMNorm4h15.csv (raw P-value)
quinolinate synthetase A activity (GO:0008987)	2	2	0.01	+	> 100	8.53e-05	GO:0008987)
putrescine N-methyltransferase activity (GO:0030750)	4	3	0.02	+	> 100	1.85e-06	GO:0030750)
nitronate monooxygenase activity (GO:0018580)	2	1	0.01	+	> 100	0.0113	GO:0018580)
spermidine synthase activity (GO:0004766)	11	3	0.04	+	71.64	1.89e-05	GO:0004766)
L-cystine transmembrane transporter activity (GO:0015184)	4	1	0.02	+	65.67	0.0188	GO:0015184)
ubiquinol:oxygen oxidoreductase activity (GO:0102721)	4	1	0.02	+	65.67	0.0188	GO:0102721)
alternative oxidase activity (GO:0009916)	4	1	0.02	+	65.67	0.0188	GO:0009916)
sulfur amino acid transmembrane transporter activity (GO:0000099)	4	1	0.02	+	65.67	0.0188	GO:0000099)
4-alpha-hydroxytetrahydrobiopterin dehydratase activity (GO:0008124)	4	1	0.02	+	65.67	0.0188	GO:0008124)
actin monomer binding (GO:0003785)	6	1	0.02	+	43.78	0.0262	GO:0003785)
structural constituent of cell wall (GO:0005199)	6	1	0.02	+	43.78	0.0262	GO:0005199)
threonine-tRNA ligase activity (GO:0004829)	7	1	0.03	+	37.52	0.0299	GO:0004829)
modified amino acid transmembrane transporter activity (GO:0072349)	7	1	0.03	+	37.52	0.0299	GO:0072349)
phosphoglycerate mutase activity (GO:0004619)	8	1	0.03	+	32.83	0.0336	GO:0004619)
fatty acid transmembrane transporter activity (GO:0015245)	9	1	0.03	+	29.19	0.0373	GO:0015245)
nicotinate-nucleotide diphosphorylase (carboxylating) activity (GO:0004514)	10	1	0.04	+	26.27	0.0409	GO:0004514)
phenethylamine:oxygen oxidoreductase (deaminating) activity (GO:0052596)	11	1	0.04	+	23.88	0.0446	GO:0052596)
aliphatic-amine oxidase activity (GO:0052595)	11	1	0.04	+	23.88	0.0446	GO:0052595)
aminoacetone:oxygen oxidoreductase(deaminating) activity (GO:0052594)	11	1	0.04	+	23.88	0.0446	GO:0052594)
tryptamine:oxygen oxidoreductase (deaminating) activity (GO:0052593)	11	1	0.04	+	23.88	0.0446	GO:0052593)
primary amine oxidase activity (GO:0008131)	11	1	0.04	+	23.88	0.0446	GO:0008131)
oxidoreductase activity, acting on single donors with incorporation of molecular oxygen, incorporation of one atom of oxygen (internal monooxygenases or internal mixed function oxidases) (GO:0016703)	12	1	0.05	+	21.89	0.0482	GO:0016703)
monocarboxylic acid binding (GO:0033293)	58	2	0.22	+	9.06	0.0219	GO:0033293)
aspartic-type endopeptidase activity (GO:0004190)	116	3	0.44	+	6.79	0.0106	GO:0004190)
aspartic-type peptidase activity (GO:0070001)	116	3	0.44	+	6.79	0.0106	GO:0070001)
carboxylic acid transmembrane transporter activity (GO:0046943)	81	2	0.31	+	6.49	0.0398	GO:0046943)
organic acid transmembrane transporter activity (GO:0005342)	81	2	0.31	+	6.49	0.0398	GO:0005342)
xenobiotic transmembrane transporter activity (GO:0042910)	81	2	0.31	+	6.49	0.0398	GO:0042910)
transferase activity, transferring alkyl or aryl (other than methyl) groups (GO:0016765)	231	5	0.88	+	5.69	0.00212	GO:0016765)
peroxidase activity (GO:0004601)	145	3	0.55	+	5.43	0.019	GO:0004601)
oxidoreductase activity, acting on peroxide as acceptor (GO:0016684)	147	3	0.56	+	5.36	0.0196	GO:0016684)
heme binding (GO:0020037)	378	6	1.44	+	4.17	0.00356	GO:0020037)
antioxidant activity (GO:0016209)	193	3	0.73	+	4.08	0.0389	GO:0016209)
protein dimerization activity (GO:0046983)	485	7	1.85	+	3.79	0.00282	GO:0046983)
tetrapyrrole binding (GO:0046906)	441	6	1.68	+	3.57	0.00736	GO:0046906)
S-adenosylmethionine-dependent methyltransferase activity (GO:0008757)	300	4	1.14	+	3.5	0.029	GO:0008757)
monooxygenase activity (GO:0004497)	328	4	1.25	+	3.2	0.0381	GO:0004497)
transcription regulatory region nucleic acid binding (GO:0001067)	697	7	2.65	+	2.64	0.0182	GO:0001067)
transcription cis-regulatory region binding (GO:0000976)	697	7	2.65	+	2.64	0.0182	GO:0000976)
sequence-specific double-stranded DNA binding (GO:1990837)	721	7	2.74	+	2.55	0.0214	GO:1990837)
DNA-binding transcription factor activity (GO:0003700)	1225	11	4.66	+	2.36	0.00764	GO:0003700)
transcription regulator activity (GO:0140110)	1487	11	5.66	+	1.94	0.0308	GO:0140110)
anion binding (GO:0043168)	4688	9	17.85	-	0.5	0.0221	GO:0043168)
purine ribonucleoside triphosphate binding (GO:0035639)	3907	7	14.87	-	0.47	0.0275	GO:0035639)
purine ribonucleotide binding (GO:0032555)	4007	7	15.25	-	0.46	0.0208	GO:0032555)
purine nucleotide binding (GO:0017076)	4045	7	15.4	-	0.45	0.0208	GO:0017076)
ribonucleotide binding (GO:0032553)	4060	7	15.46	-	0.45	0.0208	GO:0032553)
carbohydrate derivative binding (GO:0097367)	4091	7	15.57	-	0.45	0.021	GO:0097367)
small molecule binding (GO:0036094)	4941	8	18.81	-	0.43	0.00588	GO:0036094)
nucleotide binding (GO:0000166)	4543	7	17.3	-	0.4	0.00639	GO:0000166)
nucleoside phosphate binding (GO:1901265)	4543	7	17.3	-	0.4	0.00639	GO:1901265)

### Sheet: Table S3B 48h
										Total genes	604
										Unmapped	176
	Analysis Type:	PANTHER Overrepresentation Test (Released 20220202)								Unclassified	200
	Annotation Version and Release Date:	GO Ontology database DOI: 10.5281/zenodo.5725227 Released 2021-11-16
	Analyzed List:	CPMNorm48h15.csv (Nicotiana tabacum)
	Reference List:	CPMNormbackground48h.csv (Nicotiana tabacum)
	Test Type:	FISHER
	Correction:	NONE
	GO biological process complete	CPMNormbackground48h.csv - REFLIST (36604)	CPMNorm48h15.csv (428)	CPMNorm48h15.csv (expected)	CPMNorm48h15.csv (over/under)	CPMNorm48h15.csv (fold Enrichment)	CPMNorm48h15.csv (raw P-value)
GO:0042543	protein N-linked glycosylation via arginine (GO:0042543)	2	1	0.02	+	42.76	0.0343	GO:0042543)
GO:0019544	arginine catabolic process to glutamate (GO:0019544)	2	1	0.02	+	42.76	0.0343	GO:0019544)
GO:0019493	arginine catabolic process to proline (GO:0019493)	2	1	0.02	+	42.76	0.0343	GO:0019493)
GO:0010121	arginine catabolic process to proline via ornithine (GO:0010121)	2	1	0.02	+	42.76	0.0343	GO:0010121)
GO:0016095	polyprenol catabolic process (GO:0016095)	2	1	0.02	+	42.76	0.0343	GO:0016095)
GO:1904161	DNA synthesis involved in UV-damage excision repair (GO:1904161)	2	1	0.02	+	42.76	0.0343	GO:1904161)
GO:0033566	gamma-tubulin complex localization (GO:0033566)	3	1	0.04	+	28.51	0.0454	GO:0033566)
GO:0051418	microtubule nucleation by microtubule organizing center (GO:0051418)	3	1	0.04	+	28.51	0.0454	GO:0051418)
GO:0051415	microtubule nucleation by interphase microtubule organizing center (GO:0051415)	3	1	0.04	+	28.51	0.0454	GO:0051415)
GO:0033120	positive regulation of RNA splicing (GO:0033120)	10	2	0.12	+	17.1	0.00815	GO:0033120)
GO:0050685	positive regulation of mRNA processing (GO:0050685)	10	2	0.12	+	17.1	0.00815	GO:0050685)
GO:0048026	positive regulation of mRNA splicing, via spliceosome (GO:0048026)	10	2	0.12	+	17.1	0.00815	GO:0048026)
GO:0090307	mitotic spindle assembly (GO:0090307)	12	2	0.14	+	14.25	0.0111	GO:0090307)
GO:0009793	embryo development ending in seed dormancy (GO:0009793)	19	3	0.22	+	13.5	0.00201	GO:0009793)
GO:0009790	embryo development (GO:0009790)	19	3	0.22	+	13.5	0.00201	GO:0009790)
GO:0008300	isoprenoid catabolic process (GO:0008300)	15	2	0.18	+	11.4	0.0162	GO:0008300)
GO:0010497	plasmodesmata-mediated intercellular transport (GO:0010497)	16	2	0.19	+	10.69	0.018	GO:0010497)
GO:0010496	intercellular transport (GO:0010496)	19	2	0.22	+	9	0.0242	GO:0010496)
GO:0010073	meristem maintenance (GO:0010073)	39	4	0.46	+	8.77	0.00152	GO:0010073)
GO:0018904	ether metabolic process (GO:0018904)	20	2	0.23	+	8.55	0.0264	GO:0018904)
GO:0006662	glycerol ether metabolic process (GO:0006662)	20	2	0.23	+	8.55	0.0264	GO:0006662)
GO:0048507	meristem development (GO:0048507)	42	4	0.49	+	8.15	0.00196	GO:0048507)
GO:0048316	seed development (GO:0048316)	40	3	0.47	+	6.41	0.0134	GO:0048316)
GO:0030968	endoplasmic reticulum unfolded protein response (GO:0030968)	27	2	0.32	+	6.34	0.0441	GO:0030968)
GO:0006986	response to unfolded protein (GO:0006986)	44	3	0.51	+	5.83	0.0171	GO:0006986)
GO:0010154	fruit development (GO:0010154)	44	3	0.51	+	5.83	0.0171	GO:0010154)
GO:0034620	cellular response to unfolded protein (GO:0034620)	44	3	0.51	+	5.83	0.0171	GO:0034620)
GO:0051346	negative regulation of hydrolase activity (GO:0051346)	46	3	0.54	+	5.58	0.0191	GO:0051346)
GO:0009664	plant-type cell wall organization (GO:0009664)	53	3	0.62	+	4.84	0.0271	GO:0009664)
GO:0031146	SCF-dependent proteasomal ubiquitin-dependent protein catabolic process (GO:0031146)	111	6	1.3	+	4.62	0.00245	GO:0031146)
GO:0035967	cellular response to topologically incorrect protein (GO:0035967)	97	5	1.13	+	4.41	0.00672	GO:0035967)
GO:0035966	response to topologically incorrect protein (GO:0035966)	97	5	1.13	+	4.41	0.00672	GO:0035966)
GO:0009888	tissue development (GO:0009888)	83	4	0.97	+	4.12	0.0185	GO:0009888)
GO:0009737	response to abscisic acid (GO:0009737)	85	4	0.99	+	4.02	0.0199	GO:0009737)
GO:0097305	response to alcohol (GO:0097305)	85	4	0.99	+	4.02	0.0199	GO:0097305)
GO:0051225	spindle assembly (GO:0051225)	64	3	0.75	+	4.01	0.0427	GO:0051225)
GO:0071669	plant-type cell wall organization or biogenesis (GO:0071669)	136	5	1.59	+	3.14	0.0243	GO:0071669)
GO:0061458	reproductive system development (GO:0061458)	110	4	1.29	+	3.11	0.0436	GO:0061458)
GO:0048608	reproductive structure development (GO:0048608)	110	4	1.29	+	3.11	0.0436	GO:0048608)
GO:0006720	isoprenoid metabolic process (GO:0006720)	162	5	1.89	+	2.64	0.0452	GO:0006720)
GO:0000160	phosphorelay signal transduction system (GO:0000160)	251	7	2.93	+	2.39	0.0312	GO:0000160)
GO:0048856	anatomical structure development (GO:0048856)	444	12	5.19	+	2.31	0.00732	GO:0048856)
GO:0043161	proteasome-mediated ubiquitin-dependent protein catabolic process (GO:0043161)	399	10	4.67	+	2.14	0.03	GO:0043161)
GO:0010498	proteasomal protein catabolic process (GO:0010498)	484	12	5.66	+	2.12	0.0166	GO:0010498)
GO:0045893	positive regulation of transcription, DNA-templated (GO:0045893)	416	10	4.86	+	2.06	0.0344	GO:0045893)
GO:1902680	positive regulation of RNA biosynthetic process (GO:1902680)	416	10	4.86	+	2.06	0.0344	GO:1902680)
GO:1903508	positive regulation of nucleic acid-templated transcription (GO:1903508)	416	10	4.86	+	2.06	0.0344	GO:1903508)
GO:0051254	positive regulation of RNA metabolic process (GO:0051254)	511	12	5.97	+	2.01	0.0218	GO:0051254)
GO:0032501	multicellular organismal process (GO:0032501)	436	10	5.1	+	1.96	0.0414	GO:0032501)
GO:0045935	positive regulation of nucleobase-containing compound metabolic process (GO:0045935)	524	12	6.13	+	1.96	0.0371	GO:0045935)
GO:0032502	developmental process (GO:0032502)	613	14	7.17	+	1.95	0.0207	GO:0032502)
GO:0010033	response to organic substance (GO:0010033)	967	21	11.31	+	1.86	0.00911	GO:0010033)
GO:0009725	response to hormone (GO:0009725)	686	14	8.02	+	1.75	0.0465	GO:0009725)
GO:0009719	response to endogenous stimulus (GO:0009719)	693	14	8.1	+	1.73	0.0483	GO:0009719)
GO:2001141	regulation of RNA biosynthetic process (GO:2001141)	2419	41	28.28	+	1.45	0.0187	GO:2001141)
GO:0006355	regulation of transcription, DNA-templated (GO:0006355)	2419	41	28.28	+	1.45	0.0187	GO:0006355)
GO:1903506	regulation of nucleic acid-templated transcription (GO:1903506)	2419	41	28.28	+	1.45	0.0187	GO:1903506)
GO:0051252	regulation of RNA metabolic process (GO:0051252)	2576	43	30.12	+	1.43	0.0222	GO:0051252)
GO:0019219	regulation of nucleobase-containing compound metabolic process (GO:0019219)	2660	43	31.1	+	1.38	0.0315	GO:0019219)
GO:0051171	regulation of nitrogen compound metabolic process (GO:0051171)	3178	49	37.16	+	1.32	0.0473	GO:0051171)
GO:0031323	regulation of cellular metabolic process (GO:0031323)	3249	50	37.99	+	1.32	0.0491	GO:0031323)
CLASSIFIED	Unclassified (UNCLASSIFIED)	13579	200	158.78	+	1.26	5.48e-05	CLASSIFIED)
