## Supplementary material for "Insight into the genetic network governing long-stalked glandular trichome development in *Nicotiana tabacum*": Table S4

### Sheet: SI Table 4 
Library name	Raw reads	Reads after trimming and filtering		Filtered reads mapped to the reference
ZFP8_1	78901470	68806770	0.872059	67681409	0.983645	29201135	3716959
MIXTA_1	81529276	69953534	0.858017	68024363	0.972422	21518328	2892121
GFP_1	74944348	65540242	0.874519	63962583	0.975928	33915734	2585180
ZFP8_2	53120546	43557636	0.819977	42282233	0.970719	52428768	3108069
MIXTA_2	72103032	61510134	0.853087	60119749	0.977396	40183636	6072293
GFP_2	56165052	48564784	0.86468	47686001	0.981905	43112470	2863004
ZFP8_3	79935478	71637568	0.896192	70765655	0.987829	30544702	3112451
MIXTA_3	68820118	60148406	0.873995	59285300	0.98565
GFP_3	60552244	54839498	0.905656	54219270	0.98869
