## Supplementary material for "Insight into the genetic network governing long-stalked glandular trichome development in *Nicotiana tabacum*": Table S7

### Sheet: Sheet1
	Primer name	Primer sequence
Cloning*	NtZFP8-Att2-R	agaaagctgggtTCAAGTGTAGATCTAAACTCAC
	NtZFP8-Att1-F	aaaaagcaggctTAATGGACAAAACAGACAG
	AmMIXTA-TOPO-F	caccATGGTGAGGTCTCCATGCTG
	AmMIXTA-TOPO-R	TTAATACATTTTGTAGGAAGAGC
	NLSGFP_Y2H_F	tgactaggtctctaATGCAGCCTTCTCTTAAACGC
	NLSGFP_Y2H_R	agcagcggtctctcgaaTTACTTGTACAGCTCGTCCATGC
	ZFP8_Y2H_F	tgactaggtctctaATGGACAAAACAGACAGAG
	ZFP8_Y2H_R	agcagcggtctctcgaaTCACAAGTGTAGATCTAAACTCAC
	AmMIXTA_Y2H_F	tgactaggtctctaATGGTGAGGTCTCCATGCTG
	AmMITA_Y2H_R	agcagcggtctctcgaaTTAATACATTTTGTAGGAAGAGC
	ZFP8_PE_F	ggaggatccatggACAAAACAGACAG
	ZFP8_PE_R	atctacgcgtCAAGTGTAGATCTAAACTCAC
	AmMIXTA_PE_F	ggaggatccatggTGAGGTCTCCATGCTG
	AmMITA_PE_R	atctacgcgtATACATTTTGTAGGAAGAGC
qPCR	AmMIXTA-qPCR-F	TAAGGTTGCCAGGTTTCGTG
	AmMIXTA-qPCR-R	ACGACGAGGCCACATTATTC
	NtZFP8-qPCR-F	TTTCCCGACTTCACAAGCAC
	NtZFP8-qPCR-R	AAAGCACCGTGTACCATTGC
EMSA	MIXTA_EMSA_ProbeF	[Cyanin3]agacggatccattgcaataGGTGGTGGTGGatcctgtaggaattcgga
	MIXTA_EMSA_ProbeR	tccgaattcctacaggatCCACCACCACCtattgcaatggatccgtct
	ZFP8_EMSA_ProbeF	[Cyanin3]agacggatccattgcaataAGAAGAAGAAGatcctgtaggaattcgga
	ZFP8_EMSA_ProbeR	tccgaattcctacaggatCTTCTTCTTCTtattgcaatggatccgtct
* Uppercase letters refer to amplified sequences while lowercase letter to overhang necessary for cloning
